# Joint testing of rare variant burden scores using non-negative least squares

**DOI:** 10.1101/2023.02.22.529560

**Authors:** Andrey Ziyatdinov, Joelle Mbatchou, Anthony Marcketta, Joshua Backman, Sheila Gaynor, Yuxin Zou, Tyler Joseph, Benjamin Geraghty, Joseph Herman, Kyoko Watanabe, Arkopravo Ghosh, Jack Kosmicki, Adam Locke, Regeneron Genetics Center, Timothy Thornton, Hyun Min Kang, Manuel Ferreira, Aris Baras, Goncalo Abecasis, Jonathan Marchini

## Abstract

Gene-based burden tests are a popular and powerful approach for analysis of exome-wide association studies. These approaches combine sets of variants within a gene into a single burden score that is then tested for association. Typically, a range of burden scores are calculated and tested across a range of annotation classes and frequency bins. Correlation between these tests can complicate the multiple testing correction and hamper interpretation of the results. We introduce a new method called the Sparse Burden Association Test (SBAT) that tests the joint set of burden scores under the assumption that causal burden scores act in the same effect direction. The method simultaneously assesses the significance of the model fit and selects the set of burden scores that best explain the association at the same time. Using simulated data, we show that the method is well calibrated and highlight some scenarios where the test outperforms existing gene-based tests. We apply the method to 73 quantitative traits from the UK Biobank which further illustrates the power of the method. This test is implemented in the REGENIE software.
