## Supplementary Tables for "Joint testing of rare variant burden scores using non-negative least squares"

### Sheet: S1
Table S1: List of phenotypes included in UK Biobank exome-wide association study.
Abbreviation: UKB, UK Biobank
Phenotype name	Sample size
3mm strong meridian left	103530
3mm strong meridian right	103539
3mm weak meridian left	103530
3mm weak meridian right	103539
6mm strong meridian left	89734
6mm strong meridian right	90887
6mm weak meridian left	89734
6mm weak meridian right	90887
Alanine aminotransferase	411926
Alkaline phosphatase	412080
Apolipoprotein A	376124
Apolipoprotein B	410107
Aspartate aminotransferase	410624
C reactive protein	411223
Calcium	378241
Cholesterol	412069
Creatinine	411875
Cystatin C	412041
Direct bilirubin	351666
Eosinophill count	418444
Eosinophill percentage	418449
Gamma glutamyltransferase	411855
Glucose	377943
Glycated haemoglobin HbA1c	412229
Haematocrit percentage	419188
Haemoglobin concentration	419187
HDL cholesterol	378212
Heel bone mineral density BMD left	166185
Heel bone mineral density BMD right	166265
Heel bone mineral density BMD T score automated left	166282
Heel bone mineral density BMD T score automated right	166357
Heel Broadband ultrasound attenuation direct entry	246299
Heel broadband ultrasound attenuation left	166275
Heel broadband ultrasound attenuation right	166348
Heel quantitative ultrasound index QUI direct entry left	166282
Heel quantitative ultrasound index QUI direct entry right	166357
High light scatter reticulocyte count	412328
High light scatter reticulocyte percentage	412329
Immature reticulocyte fraction	412328
Impedance of arm left	424008
Impedance of arm right	423986
Impedance of whole body	423997
LDL direct	411345
Lipoprotein A	329311
Lymphocyte count	418444
Mean corpuscular haemoglobin	419184
Mean corpuscular volume	419187
Mean platelet thrombocyte volume	419179
Mean reticulocyte volume	412496
Mean sphered cell volume	412329
Monocyte count	418444
Monocyte percentage	418449
Neutrophill percentage	418449
Phosphate	377664
Platelet count	419184
Platelet crit	419055
Platelet distribution width	419054
Red blood cell erythrocyte count	419188
Red blood cell erythrocyte distribution width	419187
Reticulocyte count	412496
Reticulocyte percentage	412496
Corneal power	103530
SHBG	374805
Sitting height	430074
Speed of sound through heel left	166282
Speed of sound through heel right	166357
Standing height	430064
Testosterone	373821
Total bilirubin	410425
Triglycerides	411751
Urate	411598
Vitamin D	394376
White blood cell leukocyte count	419183

### Sheet: S2
Table S2: Empirical type 1 error rate estimates of SBAT testing an sssociation between 16 burden masks in a gene with a continuous phenotypes using 100,000 null simulations.
Nominal Level (α)	Error rate (SE)
0.05	4.9E-02 (6.9E-04)
0.01	9.8E-03 (3.1E-04)
0.005	4.7E-03 (2.2E-04)
0.001	9.7E-04 (9.9E-05)
0.0005	5.1E-04 (7.2E-05)
Each entry represents a type I error rate estimate obtained as the proportion of p-values below the nominal level α.

### Sheet: S3
Table S3: Computational performance of SBAT and its approxinations on up to 50 quantitative phenotypes in the UK Biobank.
	Method
	SBAT		SBAT-ADAPT		SBAT-MTW
Number of phenotypes	CPU time (hrs)	Memory (GB)	CPU time (hrs)	Memory (GB)	CPU time (hrs)	Memory (GB)
1	128	2.5	75	2.5	128	2.5
10	786	2.6	293	2.6	209	2.6
50	3801	3.2	1324	3	664	3
Tests were performed on 50 genes and projected to 20,000 genes corresponding to an exome-wide scan. SBAT-ADAPT is the adaptive strategy using K=2 weights to evaluate the p-value for weaker signals and K=10 weights otherwise. SBAT-MTW evaluates weights based on a single phenotype and re-uses these for all other phenotypes analyzed.
